# *JAG2*-related muscular dystrophy and Notch signaling dysfunction in muscle stem cells

**DOI:** 10.1101/2025.07.23.665646

**Authors:** Nam Chul Kim, Minoru Tanaka, Isabelle Draper, Hannah R. Littel, Mekala Gunasekaran, Johnnie Turner, Natalya M. Wells, Qasim Mujteba, Yoko Asakura, Peter B. Kang, Atsushi Asakura

## Abstract

We previously identified a muscular dystrophy caused by biallelic variants in *JAG2*, whose protein product Jagged2 is a canonical Notch ligand. However, the disease mechanism remains unclear, particularly with respect to muscle stem cell (MuSC) function and muscle regeneration. We examined the consequences of *JAG2* deficiency and modeled pathogenic *JAG2* variants *in vitro* and *in vivo*, the latter in mouse and fly models and with particular attention to the MuSC-muscle endothelial cell (MuEC) niche. We found that both *Jag2* deficiency and overexpression of pathogenic *JAG2* variants impaired Notch signaling and myogenic self-renewal and differentiation. Hypomorphic *Jag2* mutant (*Jag2^sm^*) mice display depleted MuSCs, corresponding with impaired muscle regeneration in those mice. Co-culture experiments and the examination of cell-type-specific *Jag2* conditional knockout mice demonstrated that MuEC-specific *Jag2* knockout resulted in reduced MuSC self-renewal, while MuSC-specific *Jag2* knockout resulted in reduced myogenic differentiation. Human reference *JAG2*, but not human pathogenic variants of *JAG2*, rescued the deficiency of *Serrate (Ser)*, the *Drosophila* ortholog of *JAG2*. Therefore, pathogenic variants in *JAG2* impair muscle development and regeneration through disrupted cell-autonomous *cis-* inhibition and non-autonomous *trans-*activation involving Notch signaling dysfunction. Our findings indicate that optimizing JAG2-mediated Notch signaling is a potential therapeutic approach for *JAG2*-related muscular dystrophy.
