## Supplemental Table 1 for "*JAG2*-related muscular dystrophy and Notch signaling dysfunction in muscle stem cells"

### Sheet: Sheet1
Table S1. Notch signaling arrays
Genes	Position in the Notch plate array	Jag2 shRNA (fold change)			p-value	Significance
		N=1	N=2	N=3
18s	A1	-	-	-	-	-
Adam10	A2	0.665656	0.22392	0.22	0.0131	*
Adam17	A3	0.469423	0.355692	0.124	0.0025	**
Aes	A4	0.528613	0.384078	0.001	0.0115	*
Axin1	A5	0.609922	0.710599	0.267	0.0248	*
Cdkn1a	A6	0.604576	0.272393	0.94	0.1102	ns
Ccnd1	A7	0.513901	2.63765	no value	0.5196	ns
Ccne1	A8	0.627762	0.646246	0.016	0.0512	ns
Cd44	A9	0.525311	2.21757	no value	0.5973	ns
Cdc16	A10	0.118562	0.420072	0.038	0.0023	**
Cflar	A11	0.0864369	0.425342	0.439	0.0041	**
Chuk	A12	0.699019	0.633709	1.272	0.5512	ns
Ctnnb1	B1	0.888042	0.274845	1.277	0.557	ns
Dll4	B2	no value	no value	no value	-	-
Dtx1	B3	no value	no value	no value	-	-
Cdkn2a	B4	no value	no value	no value	-	-
Il1b	B5	no value	no value	no value	-	-
Il6	B6	0.261836	0.916434	0.238	0.0764	ns
Fos	B7	0.239637	0.993596	0.858	0.2618	ns
Fosl1	B8	0.316934	0.705254	1.211	0.3793	ns
Fzd1	B9	0.265206	8.19156	0.639	0.4753	ns
Fzd2	B10	0.0311118	0.135951	0.233	0.0001	***
Fzd3	B11	no value	no value	no value	-	-
Fzd4	B12	0.47635	0.343035	0.194	0.0012	**
Fzd5	C1	0.15556	0.198687	2.645	0.9998	ns
Fzd6	C2	0.250507	0.399359	1.108	0.1926	ns
Fzd7	C3	0.352807	0.360067	1.027	0.1334	ns
Gbp2	C4	0.0879588	0.312668	0.563	0.0078	**
Gli1	C5	1.18225	0.0587246	0.127	0.209	ns
Gsk3b	C6	0.350289	1.34829	1.252	0.9611	ns
Hes1	C7	0.991641	2.17983	0.795	0.4978	ns
Hey1	C8	2.29973	1.71083	1.083	0.1179	ns
Hoxb4	C9	no value	no value	no value	-	-
Tnfa	C10	32.4021	0.140241	0.276	0.4068	ns
Ifng	C11	no value	no value	no value	-	-
Il17b	C12	no value	no value	no value	-	-
Il2ra	D1	no value	no value	no value	-	-
Il6st	D2	0.418058	0.27439	1.083	0.1766	ns
Jag1	D3	0.220926	0.146284	0.416	0.0008	***
Jag2	D4	0.153215	0.128708	0.089	<0.0001	****
Mcp1	D5	0.422208	0.187472	0.743	0.0271	*
Lfng	D6	0.537151	0.0760186	22.865	0.4154	ns
Lmo2	D7	0.268337	0.0727432	2.049	0.7626	ns
Mycl	D8	13.0905	1.25669	0.248	0.4016	ns
Myf5	D9	1.29783	0.189769	0.595	0.3983	ns
Lrp5	D10	0.472267	0.139719	0.634	0.0158	*
Map2k7	D11	0.884515	0.229064	0.39	0.0647	ns
Mfng	D12	no value	no value	no value	-	-
Mmp7	E1	no value	no value	no value	-	-
Map1b	E2	0.165421	0.34621	1.032	0.1397	ns
Ncor2	E3	0.376236	0.507438	0.407	0.0001	***
Neurl1a	E4	1.39865	0.192279	0.171	0.3666	ns
Nfkb1	E5	1.81225	0.487754	0.413	0.8436	ns
Nfkb2	E6	1.00873	1.0516	0.019	0.4143	ns
Notch1	E7	0.473042	0.214335	0	0.0049	**
Notch2	E8	2.14791	0.112853	0.005	0.7432	ns
Notch3	E9	0.337828	0.437236	0.222	0.0004	***
Notch4	E10	no value	no value	no value	-	-
Nr4a2	E11	2.41394	0.321841	0.88	0.7592	ns
Numb	E12	0.879182	0.22915	1.116	0.3847	ns
Pax5	F1	no value	no value	no value	-	-
Kat2b	F2	0.174741	0.543111	0.405	0.0043	**
Mef2c	F3	no value	no value	no value	-	-
Pofut1	F4	0.528575	1.62596	0.228	0.6534	ns
Pparg	F5	0.4298	2.9183	0.137	0.8635	ns
Psen1	F6	0.576768	4.80279	0.382	0.558	ns
Psen2	F7	0.873451	0.545543	0.374	0.0516	ns
Psenen	F8	2.33643	5.79764	0.357	0.3138	ns
Ptcra	F9	no value	no value	no value	-	-
Rfng	F10	0.681161	0.985791	0.44	0.1325	ns
Runx1	F11	0.474973	0.312843	1.739	0.7441	ns
Sel1l	F12	0.384404	0.13239	0.45	0.0022	**
Shh	G1	no value	no value	no value	-	-
Myog	G2	0.266492	0.00880681	0.012	0.0004	***
Myhc2	G3	no value	no value	no value	-	-
Smo	G4	0.64006	0.456582	0.08	0.0211	*
Stat6	G5	1.09082	0.680252	no value	0.5087	ns
Sufu	G6	0.72992	0.269085	0.723	0.0492	*
Supt6	G7	4.05146	0.218594	0.27	0.7065	ns
Tead1	G8	0.712268	0.433156	0.505	0.0058	**
Tle1	G9	4.45123	1.12678	0.963	0.3576	ns
Wisp1	G10	2.3367	0.222506	0.832	0.8457	ns
Wnt11	G11	no value	0.243527	no value	-	-
Zic2	G12	no value	5.63464	no value	-	-
Gapdh	H1	-	-	-	-	-
Megf10	H2	0.373972	0.594567	0.736	0.0149	*
Dll3	H3	1.70179	no value	no value	-	-
Actb	H4	-	-	-	-	-
Dll1	H5	2.90749	2.597	1	0.1192	ns
Hnrnpl	H6	0.798906	0.443937	1.083	0.291	ns
Pax3	H7	0.927197	0.134149	no value	0.2105	ns
Pax7	H8	no value	no value	no value	-	-
Poglut1	H9	0.378232	5.00733	0.025	0.6429	ns
Emd	H10	0.437059	1.79041	0.079	0.6803	ns
Vegfa	H11	0.679641	0.349213	1.249	0.4115	ns
Myod	H12	1.12534	0.163319	1.257	0.6831	ns
