## Supplemental Table 2 for "*JAG2*-related muscular dystrophy and Notch signaling dysfunction in muscle stem cells"

### Sheet: Sheet1
Table S2. Significantly upregulated genes found by DESeq2 in Jag2sm MuSCs
Ensembl ID	baseMean	log2FoldChange	lfcSE	Stat	pvalue	padj	Fold change	Gene ID	Description	Associated disease
ENSMUSG00000034459.9	52.9407	7.6058	1.60365	4.74282	2.10767e-06	0.000136219	194.793	Ifit1	interferon-induced protein with tetratricopeptide repeats 1 [MGI:99450]	ND
ENSMUSG00000035692.8	195.704	7.0813	1.50377	4.70904	2.48885e-06	0.000155981	135.42	Isg15	ISG15 ubiquitin-like modifier [MGI:1855694]	Immunodeficiency-38 (IMD38)
ENSMUSG00000068246.7	49.5517	6.80979	1.17591	5.79108	6.99344e-09	9.33135e-07	112.19	Apol9b	apolipoprotein L 9b [MGI:1919148]	ND
ENSMUSG00000057346.13	41.2456	6.64106	1.72172	3.85722	0.000114686	0.00386723	99.8061	Apol9a	apolipoprotein L 9a [MGI:3606001]	ND
ENSMUSG00000062488.10	11.5394	6.28311	1.52489	4.12036	3.78285e-05	0.00159123	77.8761	Ifit3b	interferon-induced protein with tetratricopeptide repeats 3B [MGI:3698419]	ND
ENSMUSG00000035042.3	19.1121	6.13101	1.88393	3.25438	0.00113642	0.0230046	70.0838	Ccl5	C-C motif chemokine ligand 5 [MGI:98262]	ND
ENSMUSG00000028037.14	18.7365	5.99031	1.45122	4.12779	3.66268e-05	0.00155815	63.5718	Ifi44	interferon-induced protein 44 [MGI:2443016]	ND
ENSMUSG00000046718.9	171.909	5.84231	1.36814	4.27027	1.95238e-05	0.000893989	57.3735	Bst2	bone marrow stromal cell antigen 2 [MGI:1916800]	ND
ENSMUSG00000029371.8	39.9087	5.69851	1.81742	3.1355	0.00171564	0.0317752	51.9305	Cxcl5	C-X-C motif chemokine ligand 5 [MGI:1096868]	ND
ENSMUSG00000024810.17	50.2251	5.60804	1.63834	3.423	0.00061933	0.014365	48.774	Il33	interleukin 33 [MGI:1924375]	ND
ENSMUSG00000074896.4	24.4901	5.26467	1.65418	3.18264	0.00145938	0.0277326	38.4434	Ifit3	interferon-induced protein with tetratricopeptide repeats 3 [MGI:1101055]	ND
ENSMUSG00000034422.15	12.1413	5.2257	1.45504	3.59146	0.000328832	0.0090276	37.419	Parp14	poly (ADP-ribose) polymerase family, member 14 [MGI:1919489]	ND
ENSMUSG00000025498.16	41.9106	5.1051	1.47541	3.46012	0.000539942	0.012943	34.4181	Irf7	interferon regulatory factor 7 [MGI:1859212]	ND
ENSMUSG00000033355.7	53.6599	5.00236	1.30191	3.84231	0.00012188	0.00405473	32.0523	Rtp4	receptor transporter protein 4 [MGI:1915025]	ND
ENSMUSG00000090272.10	18.5703	4.87824	1.05509	4.62355	3.77228e-06	0.000219766	29.4101	Mndal	myeloid nuclear differentiation antigen like [MGI:3780953]	ND
ENSMUSG00000020641.17	16.3789	4.76133	1.18839	4.00656	6.16107e-05	0.00230279	27.1209	Rsad2	radical S-adenosyl methionine domain containing 2 [MGI:1929628]	ND
ENSMUSG00000026104.15	14.7702	4.60946	1.1366	4.05547	5.00331e-05	0.00196475	24.4111	Stat1	signal transducer and activator of transcription 1 [MGI:103063]	Immunodeficiency 31B, 31A, and 31C
ENSMUSG00000040296.16	14.536	4.33339	1.22378	3.541	0.000398608	0.0103264	20.1596	Rigi	RNA sensor RIG-I [MGI:2442858]	Singleton-Merten syndrome 2
ENSMUSG00000033880.12	66.7083	4.14209	0.829942	4.99083	6.01217e-07	4.72184e-05	17.6561	Lgals3bp	lectin, galactoside-binding, soluble, 3 binding protein [MGI:99554]	ND
ENSMUSG00000020019.5	22.784	4.08864	0.667345	6.12673	8.97018e-10	1.6132e-07	17.0139	Ntn4	netrin 4 [MGI:1888978]	ND
ENSMUSG00000073411.13	82.3883	3.98659	0.674226	5.91284	3.36268e-09	5.28196e-07	15.8519	H2-D1	histocompatibility 2, D region locus 1 [MGI:95896]	ND
ENSMUSG00000028268.15	17.6459	3.96901	1.07885	3.67892	0.000234225	0.00687114	15.66	Gbp3	guanylate binding protein 3 [MGI:1926263]	ND
ENSMUSG00000074934.4	29.4907	3.72529	0.846375	4.40147	1.07521e-05	0.000529455	13.2259	Grem1	gremlin 1, DAN family BMP antagonist [MGI:1344337]	ND
ENSMUSG00000040483.16	38.3519	3.60269	0.831729	4.33157	1.48052e-05	0.0007039	12.1483	Xaf1	XIAP associated factor 1 [MGI:3772572]	ND
ENSMUSG00000027580.18	20.0184	3.36653	0.826481	4.07333	4.6346e-05	0.00185519	10.314	Helz2	helicase with zinc finger 2, transcriptional coactivator [MGI:2385169]	ND
ENSMUSG00000046879.8	34.7598	3.34285	0.804715	4.15409	3.26589e-05	0.0014023	10.1461	Irgm1	immunity-related GTPase family M member 1 [MGI:107567]	ND
ENSMUSG00000054342.9	11.6882	3.25033	0.866847	3.74959	0.000177121	0.00538699	9.51581	Kcnn4	potassium intermediate/small conductance calcium-activated channel, subfamily N, member 4 [MGI:1277957]	ND
ENSMUSG00000025492.7	804.92	3.23699	0.520639	6.21734	5.05651e-10	1.01204e-07	9.42824	Ifitm3	interferon induced transmembrane protein 3 [MGI:1913391]	ND
ENSMUSG00000004371.16	18.0519	3.16594	1.05596	2.99815	0.00271621	0.0443493	8.97519	Il11	interleukin 11 [MGI:107613]	ND
ENSMUSG00000073489.7	56.2252	3.16419	0.788599	4.01242	6.0099e-05	0.00226115	8.96431	Ifi204	interferon activated gene 204 [MGI:96429]	ND
ENSMUSG00000042379.9	62.6056	3.1373	0.578375	5.42433	5.81724e-08	5.72905e-06	8.79874	Esm1	endothelial cell-specific molecule 1 [MGI:1918940]	ND
ENSMUSG00000093483.3	27.5042	3.10997	0.704563	4.41403	1.01462e-05	0.000503615	8.63362	AA465934	expressed sequence AA465934 [MGI:2671018]	ND
ENSMUSG00000024512.5	254.351	3.08153	0.465902	6.61412	3.73775e-11	1.03071e-08	8.46512	Dynap	dynactin associated protein [MGI:1922827]	ND
ENSMUSG00000070327.15	65.2454	3.08049	0.659279	4.67251	2.97542e-06	0.000180107	8.45901	Rnf213	ring finger protein 213 [MGI:1289196]	Moyamoya disease
ENSMUSG00000050737.14	26.4317	3.01049	0.988631	3.04511	0.00232599	0.0399767	8.05836	Ptges	prostaglandin E synthase [MGI:1927593]	Collagen-induced arthritis
ENSMUSG00000061232.17	57.4075	2.98883	0.63135	4.73404	2.20095e-06	0.000140782	7.93832	H2-K1	histocompatibility 2, K1, K region [MGI:95904]	ND
ENSMUSG00000038507.7	18.3301	2.82614	0.801078	3.52792	0.000418837	0.0106987	7.09174	Parp12	poly (ADP-ribose) polymerase family, member 12 [MGI:2143990]	ND
ENSMUSG00000045312.13	11.2781	2.76822	0.705882	3.92164	8.79467e-05	0.00308285	6.81266	Lhfpl2	lipoma HMGIC fusion partner-like 2 [MGI:2145236]	Deafness
ENSMUSG00000026536.10	26.8498	2.69591	0.818332	3.2944	0.000986319	0.0205837	6.47963	Mnda	interferon activated gene 211 [MGI:3041120]	ND
ENSMUSG00000012519.15	19.7826	2.68143	0.566332	4.73473	2.1935e-06	0.000140782	6.4149	Mlkl	mixed lineage kinase domain-like [MGI:1921818]	ND
ENSMUSG00000024079.5	36.8068	2.61717	0.684003	3.82625	0.00013011	0.00424878	6.13544	Eif2ak2	eukaryotic translation initiation factor 2-alpha kinase 2 [MGI:1353449]	ND
ENSMUSG00000062380.5	13.0657	2.54067	0.813619	3.12268	0.00179211	0.0326692	5.81861	Tubb3	tubulin, beta 3 class III [MGI:107813]	Congenital fibrosis of the extraocular muscles type 3
ENSMUSG00000052889.12	14.5619	2.511	0.717143	3.50139	0.000462845	0.0115099	5.70013	Prkcb	protein kinase C, beta [MGI:97596]	ND
ENSMUSG00000038776.14	23.1568	2.48236	0.530938	4.67542	2.93347e-06	0.000178438	5.5881	Ephx1	epoxide hydrolase 1, microsomal [MGI:95405]	Preeclampsia, epoxide hydrolase deficiency or increased epoxide hydrolase activity
ENSMUSG00000048706.4	17.046	2.46279	0.671266	3.66887	0.000243622	0.00707987	5.51282	Lurap1l	leucine rich adaptor protein 1-like [MGI:106510]	ND
ENSMUSG00000074604.10	14.7178	2.42343	0.63649	3.8075	0.00014038	0.00450122	5.36446	Mgst2	microsomal glutathione S-transferase 2 [MGI:2448481]	ND
ENSMUSG00000038393.15	11.0149	2.41354	0.771229	3.12948	0.00175116	0.0322406	5.32782	Txnip	thioredoxin interacting protein [MGI:1889549]	ND
ENSMUSG00000032518.7	113.712	2.413	0.651381	3.70443	0.000211863	0.00629397	5.3258	Rpsa	ribosomal protein SA [MGI:105381]	ND
ENSMUSG00000002325.16	22.6308	2.36619	0.786349	3.00908	0.00262042	0.0432981	5.15576	Irf9	interferon regulatory factor 9 [MGI:107587]	Immunodeficiency 65
ENSMUSG00000022575.6	10.9696	2.27479	0.717155	3.17197	0.00151409	0.0285079	4.83929	Gsdmd	gasdermin D [MGI:1916396]	ND
ENSMUSG00000060470.8	19.8534	2.26791	0.74382	3.049	0.00229602	0.0395775	4.81624	Adgrg3	adhesion G protein-coupled receptor G3 [MGI:1859670]	ND
ENSMUSG00000075394.5	18.8465	2.26237	0.655494	3.4514	0.000557689	0.0132574	4.7978	Hoxc4	homeobox C4 [MGI:96195]	ND
ENSMUSG00000031827.14	34.7231	2.25361	0.491076	4.58914	4.45082e-06	0.00024782	4.76876	Cotl1	coactosin like F-actin binding protein 1 [MGI:1919292]	ND
ENSMUSG00000026249.11	193.516	2.16642	0.367362	5.89724	3.69636e-09	5.67073e-07	4.48909	Serpine2	serine (or cysteine) peptidase inhibitor, clade E, member 2 [MGI:101780]	Chronic obstructive pulmonary disease and emphysema
ENSMUSG00000024921.18	14.771	2.16066	0.603667	3.57922	0.000344625	0.00933722	4.47118	Smarca2	SWI/SNF related, matrix associated, actin dependent regulator of chromatin, subfamily a, member 2 [MGI:99603]	ND
ENSMUSG00000004791.8	28.4381	2.1502	0.4661	4.61318	3.9656e-06	0.00022888	4.4389	Pgf	placental growth factor [MGI:105095]	ND
ENSMUSG00000031927.10	28.587	2.14893	0.72734	2.95451	0.00313171	0.0494144	4.43499	1700012B09Rik	RIKEN cDNA 1700012B09 gene [MGI:1916575]	ND
ENSMUSG00000002289.17	41.4819	2.13377	0.584326	3.65168	0.00026053	0.00743198	4.38863	Angptl4	angiopoietin-like 4 [MGI:1888999]	Type 2 diabetes
ENSMUSG00000024308.16	21.2917	2.12215	0.645359	3.28832	0.00100788	0.0209144	4.35341	Tapbp	TAP binding protein [MGI:1201689]	ND
ENSMUSG00000032177.18	16.8184	2.09888	0.615271	3.4113	0.000646532	0.0148296	4.28375	Pde4a	phosphodiesterase 4A, cAMP specific [MGI:99558]	ND
ENSMUSG00000028108.17	43.2223	2.07902	0.552908	3.76015	0.00016981	0.00519009	4.22519	Ecm1	extracellular matrix protein 1 [MGI:103060]	Lipoid proteinosis disorder (also known as hyalinosis cutis et mucosae or Urbach-Wiethe disease)
ENSMUSG00000031075.20	44.2586	2.07848	0.637297	3.26141	0.00110861	0.0226262	4.22363	Ano1	anoctamin 1, calcium activated chloride channel [MGI:2142149]	Moyamoya disease
ENSMUSG00000028919.12	12.4988	2.07459	0.600841	3.45282	0.000554769	0.0132133	4.21226	Arhgef19	Rho guanine nucleotide exchange factor 19 [MGI:1925912]	ND
ENSMUSG00000060802.9	608.509	2.06831	0.448726	4.6093	4.04019e-06	0.000232105	4.19396	B2m	beta-2 microglobulin [MGI:88127]	Hypercatabolic hypoproteinemia
ENSMUSG00000028494.13	142.279	2.02699	0.445051	4.55452	5.25055e-06	0.000283279	4.07555	Plin2	perilipin 2 [MGI:87920]	ND
ENSMUSG00000026483.14	15.0475	1.96127	0.595508	3.29345	0.000989673	0.0206055	3.89406	Niban1	niban apoptosis regulator 1 [MGI:2137237]	ND
ENSMUSG00000002257.9	11.0803	1.88997	0.615382	3.07122	0.00213188	0.037471	3.70628	Def6	differentially expressed in FDCP 6 [MGI:1346328]	ND
ENSMUSG00000039450.12	19.5829	1.88568	0.623229	3.02567	0.00248084	0.0418841	3.69528	Dcxr	dicarbonyl L-xylulose reductase [MGI:1915130]	Pentosuria
ENSMUSG00000056737.15	76.4844	1.86199	0.553539	3.36378	0.000768821	0.0168259	3.63508	Capg	capping actin protein, gelsolin like [MGI:1098259]	ND
ENSMUSG00000016918.16	26.3758	1.85998	0.54497	3.413	0.000642528	0.0147925	3.63003	Sulf1	sulfatase 1 [MGI:2138563]	ND
ENSMUSG00000046818.8	21.5492	1.84	0.464289	3.96306	7.39953e-05	0.00267699	3.58011	Ddit4l	DNA-damage-inducible transcript 4-like [MGI:1920534]	ND
ENSMUSG00000036718.18	30.5084	1.83605	0.530263	3.46254	0.000535108	0.0128743	3.57032	Micall2	MICAL-like 2 [MGI:2444818]	ND
ENSMUSG00000096768.9	74.8423	1.77563	0.296208	5.99455	2.04053e-09	3.37613e-07	3.42388	Erdr1y	erythroid differentiation regulator 1 y [MGI:6096131]	ND
ENSMUSG00000026088.16	20.8313	1.76822	0.553019	3.1974	0.00138671	0.0268032	3.40634	Mitd1	MIT, microtubule interacting and transport, domain containing 1 [MGI:1916278]	ND
ENSMUSG00000020108.5	63.6237	1.74568	0.525047	3.32481	0.000884801	0.0188327	3.35353	Ddit4	DNA-damage-inducible transcript 4 [MGI:1921997]	ND
ENSMUSG00000040035.15	60.2251	1.71354	0.349145	4.90781	9.20988e-07	6.72267e-05	3.27964	Disp2	dispatched RND transporter family member 2 [MGI:2388733]	ND
ENSMUSG00000035356.18	36.4831	1.70438	0.537394	3.17155	0.00151625	0.0285079	3.25888	Nfkbiz	nuclear factor of kappa light polypeptide gene enhancer in B cells inhibitor, zeta [MGI:1931595]	ND
ENSMUSG00000072949.7	32.9232	1.69779	0.458251	3.70494	0.000211441	0.00629397	3.24404	Acot1	acyl-CoA thioesterase 1 [MGI:1349396]	ND
ENSMUSG00000068744.13	49.473	1.67554	0.406956	4.11725	3.83415e-05	0.00160589	3.1944	Psrc1	proline/serine-rich coiled-coil 1 [MGI:1913099]	ND
ENSMUSG00000033088.20	24.9991	1.67393	0.564396	2.96587	0.00301823	0.0480786	3.19082	Triobp	TRIO and F-actin binding protein [MGI:1349410]	Autosomal recessive nonsyndromic deafness
ENSMUSG00000029304.15	3302.08	1.67232	0.345078	4.84621	1.25844e-06	8.77303e-05	3.18726	Spp1	secreted phosphoprotein 1 [MGI:98389]	ND
ENSMUSG00000047044.8	24.7316	1.66909	0.495638	3.36756	0.000758369	0.0167151	3.18014	D030056L22Rik	RIKEN cDNA D030056L22 gene [MGI:3583960]	ND
ENSMUSG00000036986.17	72.5139	1.66369	0.365797	4.54812	5.41277e-06	0.000289513	3.16826	Pml	promyelocytic leukemia [MGI:104662]	ND
ENSMUSG00000034248.8	25.9883	1.64924	0.499438	3.30219	0.000959342	0.0201657	3.13668	Slc25a37	solute carrier family 25, member 37 [MGI:1914962]	ND
ENSMUSG00000020427.12	284.011	1.64853	0.540933	3.04756	0.00230705	0.0397062	3.13514	Igfbp3	insulin-like growth factor binding protein 3 [MGI:96438]	ND
ENSMUSG00000115783.3	151.743	1.64575	0.523305	3.14491	0.00166141	0.0310021	3.12909	Bc1	brain cytoplasmic RNA 1 [MGI:104905]	ND
ENSMUSG00000028378.7	52.532	1.64125	0.462535	3.54838	0.000387608	0.0101376	3.11936	Ptgr1	prostaglandin reductase 1 [MGI:1914353]	ND
ENSMUSG00000061353.12	179.3	1.62549	0.393938	4.12626	3.68709e-05	0.00156154	3.08547	Cxcl12	C-X-C motif chemokine ligand 12 [MGI:103556]	ND
ENSMUSG00000000275.17	41.9553	1.61061	0.536296	3.00321	0.00267149	0.0439662	3.05381	Trim25	tripartite motif-containing 25 [MGI:102749]	ND
ENSMUSG00000051811.15	52.6376	1.60969	0.467749	3.44135	0.000578827	0.0136672	3.05185	Cox6b2	cytochrome c oxidase subunit 6B2 [MGI:3044182]	ND
ENSMUSG00000040488.19	23.1768	1.60868	0.537555	2.99259	0.00276625	0.0448711	3.04972	Ltbp4	latent transforming growth factor beta binding protein 4 [MGI:1321395]	Cutis laxa and severe pulmonary, gastrointestinal, and urinary abnormalities
ENSMUSG00000025507.14	15.8523	1.60647	0.544129	2.95238	0.00315339	0.0496579	3.04507	Pidd1	p53 induced death domain protein 1 [MGI:1889507]	ND
ENSMUSG00000090523.3	16.1701	1.58994	0.507746	3.13136	0.00173996	0.0321776	3.01037	Gypc	glycophorin C [MGI:1098566]	ND
ENSMUSG00000054863.10	87.5376	1.58727	0.496951	3.19402	0.00140306	0.0269513	3.00481	Tafa5	TAFA chemokine like family member 5 [MGI:2146182]	ND
ENSMUSG00000040528.16	147.54	1.5836	0.329595	4.80467	1.55004e-06	0.000105106	2.99716	Milr1	mast cell immunoglobulin like receptor 1 [MGI:2685731]	ND
ENSMUSG00000042359.19	21.3051	1.5773	0.471138	3.34785	0.000814411	0.0176067	2.98411	Osbpl6	oxysterol binding protein-like 6 [MGI:2139014]	ND
ENSMUSG00000000359.4	20.2763	1.56734	0.446009	3.51416	0.000441155	0.0111949	2.96359	Rem1	rad and gem related GTP binding protein 1 [MGI:1097696]	ND
ENSMUSG00000022261.7	144.108	1.56296	0.489065	3.19582	0.00139434	0.0268399	2.9546	Sdc2	syndecan 2 [MGI:1349165]	ND
ENSMUSG00000029826.15	53.0654	1.55018	0.394582	3.92867	8.54186e-05	0.00301983	2.92854	Zc3hav1	zinc finger CCCH type, antiviral 1 [MGI:1926031]	ND
ENSMUSG00000006800.15	68.1558	1.52642	0.339569	4.49515	6.95206e-06	0.000357959	2.88069	Sulf2	sulfatase 2 [MGI:1919293]	ND
ENSMUSG00000056501.4	24.9448	1.50697	0.432263	3.48623	0.000489871	0.0119981	2.84213	Cebpb	CCAAT/enhancer binding protein beta [MGI:88373]	ND
ENSMUSG00000073802.6	51.5648	1.50039	0.477393	3.14289	0.00167289	0.0311228	2.8292	Cdkn2b	cyclin dependent kinase inhibitor 2B [MGI:104737]	ND
ENSMUSG00000027953.14	33.37	1.49609	0.384689	3.8891	0.000100617	0.0034586	2.82078	Slc50a1	solute carrier family 50 (sugar transporter), member 1 [MGI:107417]	ND
ENSMUSG00000003824.13	35.5147	1.494	0.437649	3.41369	0.000640895	0.0147823	2.81668	Syce2	synaptonemal complex central element protein 2 [MGI:1919096]	ND
ENSMUSG00000029810.16	118.474	1.48749	0.466218	3.19056	0.00142	0.0271925	2.80402	Tmem176b	transmembrane protein 176B [MGI:1916348]	ND
ENSMUSG00000031799.11	259.1	1.47297	0.386218	3.81384	0.000136825	0.00442153	2.77593	Tpm4	tropomyosin 4 [MGI:2449202]	ND
ENSMUSG00000046711.17	72.114	1.42447	0.366228	3.88956	0.000100426	0.0034586	2.68415	Hmga1	high mobility group AT-hook 1 [MGI:96160]	ND
ENSMUSG00000032300.8	39.958	1.41316	0.385521	3.66558	0.000246783	0.00713831	2.66319	1700017B05Rik	RIKEN cDNA 1700017B05 gene [MGI:1921461]	ND
ENSMUSG00000000567.6	113.202	1.40491	0.465849	3.0158	0.00256302	0.0426906	2.64801	Sox9	SRY (sex determining region Y)-box 9 [MGI:98371]	The skeletal malformation syndrome campomelic dysplasia
ENSMUSG00000020415.17	96.6878	1.39491	0.329212	4.23711	2.26415e-05	0.00101064	2.62972	Pttg1	pituitary tumor-transforming gene 1 [MGI:1353578]	ND
ENSMUSG00000021614.17	54.9837	1.38245	0.399559	3.45994	0.00054029	0.012943	2.60711	Vcan	versican [MGI:102889]	Wagner syndrome type 1
ENSMUSG00000008398.17	36.3682	1.37459	0.401076	3.42727	0.000609691	0.0142095	2.59295	Elk3	ELK3, member of ETS oncogene family [MGI:101762]	ND
ENSMUSG00000022385.12	76.71	1.36239	0.339019	4.01862	5.85406e-05	0.0022215	2.5711	Gtse1	G two S phase expressed protein 1 [MGI:1352755]	ND
ENSMUSG00000025647.17	100.511	1.34164	0.400278	3.35176	0.00080299	0.0174506	2.53439	Shisa5	shisa family member 5 [MGI:1915044]	ND
ENSMUSG00000007041.10	517.049	1.32585	0.388091	3.41635	0.000634668	0.0146659	2.50681	Clic1	chloride intracellular channel 1 [MGI:2148924]	ND
ENSMUSG00000023048.14	43.6491	1.29658	0.418249	3.10003	0.001935	0.0346485	2.45647	Prr13	proline rich 13 [MGI:1913401]	ND
ENSMUSG00000029622.17	265.512	1.28806	0.31598	4.0764	4.57388e-05	0.00184277	2.44199	Arpc1b	actin related protein 2/3 complex, subunit 1B [MGI:1343142]	ND
ENSMUSG00000085395.3	23.0723	1.28213	0.418884	3.06083	0.00220722	0.0384315	2.43198	Gm13056	predicted gene 13056 [MGI:3650725]	ND
ENSMUSG00000022054.12	49.7831	1.28154	0.400328	3.20123	0.00136842	0.0265324	2.43099	Nefm	neurofilament, medium polypeptide [MGI:97314]	ND
ENSMUSG00000060591.10	23.5128	1.27533	0.409551	3.11397	0.00184591	0.0333419	2.42054	Ifitm2	interferon induced transmembrane protein 2 [MGI:1933382]	ND
ENSMUSG00000120928.1	118.112	1.27096	0.404945	3.13861	0.00169753	0.0314867	2.41323	Gm57147	predicted gene, 57147 [MGI:7338207]	ND
ENSMUSG00000044303.7	56.7032	1.27028	0.379432	3.34785	0.000814417	0.0176067	2.41209	Cdkn2a	cyclin dependent kinase inhibitor 2A [MGI:104738]	ND
ENSMUSG00000045763.9	208.815	1.26816	0.356919	3.55307	0.000380759	0.0100315	2.40854	Basp1	brain abundant, membrane attached signal protein 1 [MGI:1917600]	ND
ENSMUSG00000025278.10	115.115	1.2437	0.397284	3.13051	0.00174503	0.0322233	2.36805	Flnb	filamin, beta [MGI:2446089]	Atelosteogenesis type 1 and type 3; boomerang dysplasia; autosomal dominant Larsen syndrome; and spondylocarpotarsal synostosis syndrome
ENSMUSG00000026547.16	346.289	1.2401	0.361282	3.43249	0.000598064	0.0139762	2.36214	Tagln2	transgelin 2 [MGI:1312985]	ND
ENSMUSG00000050953.11	127.884	1.23473	0.359435	3.43521	0.000592101	0.0138892	2.35338	Gja1	gap junction protein, alpha 1 [MGI:95713]	Oculodentodigital dysplasia, autosomal recessive craniometaphyseal dysplasia and heart malformations
ENSMUSG00000001131.12	543.351	1.23231	0.404954	3.04308	0.00234172	0.0400754	2.34942	Timp1	tissue inhibitor of metalloproteinase 1 [MGI:98752]	ND
ENSMUSG00000022323.12	35.6799	1.22811	0.358364	3.42698	0.000610336	0.0142095	2.34259	Rida	reactive intermediate imine deaminase A homolog [MGI:1095401]	ND
ENSMUSG00000070348.6	167.295	1.21665	0.349943	3.4767	0.000507618	0.012351	2.32406	Ccnd1	cyclin D1 [MGI:88313]	ND
ENSMUSG00000040918.13	31	1.21551	0.373729	3.25239	0.00114438	0.0230747	2.32223	Slc19a2	solute carrier family 19 (thiamine transporter), member 2 [MGI:1928761]	Thiamin-responsive megaloblastic anemia syndrome (TRMA), which is an autosomal recessive disorder characterized by diabetes mellitus, megaloblastic anemia and sensorineural deafness
ENSMUSG00000089774.3	74.6937	1.21367	0.34815	3.48605	0.000490212	0.0119981	2.31927	Slc5a3	solute carrier family 5 (inositol transporters), member 3 [MGI:1858226]	ND
ENSMUSG00000027800.15	95.8489	1.21268	0.377132	3.21553	0.00130205	0.0254262	2.31768	Tm4sf1	transmembrane 4 superfamily member 1 [MGI:104678]	ND
ENSMUSG00000046447.4	31.6508	1.20928	0.361212	3.34784	0.000814428	0.0176067	2.31222	Camk2n1	calcium/calmodulin-dependent protein kinase II inhibitor 1 [MGI:1913509]	ND
ENSMUSG00000060206.12	50.7279	1.20539	0.313	3.85109	0.000117595	0.00394388	2.30599	Zfp462	zinc finger protein 462 [MGI:107690]	ND
ENSMUSG00000033287.18	36.3645	1.20356	0.383452	3.13876	0.00169664	0.0314867	2.30308	Kctd17	potassium channel tetramerisation domain containing 17 [MGI:1920094]	Autosomal dominant myoclonic dystonia 26
ENSMUSG00000049866.13	88.5848	1.19774	0.292	4.10185	4.09857e-05	0.00170098	2.2938	Arl4c	ADP-ribosylation factor-like 4C [MGI:2445172]	ND
ENSMUSG00000043279.10	33.1088	1.19701	0.354364	3.37791	0.000730396	0.016272	2.29264	Trim56	tripartite motif-containing 56 [MGI:2685298]	ND
ENSMUSG00000006519.12	52.3651	1.18692	0.349139	3.39957	0.000674918	0.0153953	2.27666	Cyba	cytochrome b-245, alpha polypeptide [MGI:1316658]	Autosomal recessive chronic granulomatous disease (CGD)
ENSMUSG00000097415.4	40.3041	1.18495	0.392516	3.01885	0.00253733	0.0424908	2.27355	AU020206	expressed sequence AU020206 [MGI:2142134]	ND
ENSMUSG00000008475.14	97.4037	1.17766	0.392681	2.99901	0.00270856	0.0442826	2.26209	Arpc5	actin related protein 2/3 complex, subunit 5 [MGI:1915021]	ND
ENSMUSG00000027669.15	67.0017	1.16735	0.352482	3.31181	0.000926956	0.0195622	2.24599	Gnb4	guanine nucleotide binding protein (G protein), beta 4 [MGI:104581]	ND
ENSMUSG00000078249.6	133.691	1.16316	0.326526	3.56221	0.000367739	0.00983465	2.23947	Hmga1b	high mobility group AT-hook 1B [MGI:96161]	ND
ENSMUSG00000002900.18	191.175	1.14425	0.324352	3.52781	0.000419017	0.0106987	2.21031	Lamb1	laminin B1 [MGI:96743]	ND
ENSMUSG00000023088.18	99.7214	1.13422	0.266427	4.25717	2.07035e-05	0.000937625	2.195	Abcc1	ATP-binding cassette, sub-family C member 1 [MGI:102676]	ND
ENSMUSG00000022283.16	1194.94	1.12865	0.283255	3.98457	6.76036e-05	0.00247461	2.18654	Pabpc1	poly(A) binding protein, cytoplasmic 1 [MGI:1349722]	ND
ENSMUSG00000001870.17	189.219	1.11062	0.339456	3.27175	0.00106885	0.0219956	2.15938	Ltbp1	latent transforming growth factor beta binding protein 1 [MGI:109151]	ND
ENSMUSG00000055612.16	28.4343	1.1085	0.374848	2.95719	0.00310461	0.0491392	2.15621	Cdca7	cell division cycle associated 7 [MGI:1914203]	ND
ENSMUSG00000022346.18	96.446	1.08053	0.28454	3.79745	0.000146194	0.00461609	2.11481	Myc	myelocytomatosis oncogene [MGI:97250]	Burkitt lymphoma and multiple myeloma
ENSMUSG00000033420.13	76.9455	1.0738	0.307212	3.49529	0.000473542	0.0117055	2.10496	Antxr1	anthrax toxin receptor 1 [MGI:1916788]	ND
ENSMUSG00000032802.9	56.7002	1.07107	0.348968	3.06926	0.00214591	0.0376641	2.101	Srxn1	sulfiredoxin 1 homolog (S. cerevisiae) [MGI:104971]	ND
ENSMUSG00000026674.10	54.1548	1.05594	0.335881	3.14379	0.00166775	0.0310737	2.07907	Ddr2	discoidin domain receptor family, member 2 [MGI:1345277]	Short limb-hand type spondylometaepiphyseal dysplasia
ENSMUSG00000039153.18	36.0431	1.05418	0.345287	3.05306	0.00226524	0.0392588	2.07654	Runx2	runt related transcription factor 2 [MGI:99829]	Cleidocranial dysplasia (CCD)
ENSMUSG00000015653.14	90.1259	1.04829	0.353829	2.9627	0.00304957	0.0483297	2.06807	Steap2	six transmembrane epithelial antigen of prostate 2 [MGI:1921301]	ND
ENSMUSG00000028124.16	100.725	1.0446	0.325884	3.20542	0.00134864	0.0261899	2.06279	Gclm	glutamate-cysteine ligase, modifier subunit [MGI:104995]	Hemolytic anemia
ENSMUSG00000014599.11	386.152	1.03916	0.254486	4.08335	4.43913e-05	0.00180475	2.05503	Csf1	colony stimulating factor 1 (macrophage) [MGI:1339753]	ND
ENSMUSG00000028480.15	156.305	1.03675	0.296024	3.50224	0.000461356	0.0115045	2.0516	Glipr2	GLI pathogenesis-related 2 [MGI:1917770]	ND
ENSMUSG00000034595.18	63.2823	1.03209	0.336662	3.06565	0.00217198	0.038068	2.04498	Ppp1r18	protein phosphatase 1, regulatory subunit 18 [MGI:1923698]	ND
ENSMUSG00000021760.6	173.41	1.01868	0.262018	3.88783	0.000101145	0.00346714	2.02607	Gpx8	glutathione peroxidase 8 (putative) [MGI:1916840]	ND
ENSMUSG00000076431.5	189.072	1.01042	0.26171	3.86085	0.000112993	0.00383097	2.0145	Sox4	SRY (sex determining region Y)-box 4 [MGI:98366]	ND
ENSMUSG00000027878.12	55.1217	1.00893	0.3129	3.22444	0.0012622	0.0249009	2.01241	Notch2	notch 2 [MGI:97364]	ND
ENSMUSG00000028967.11	295.113	0.986602	0.294351	3.35178	0.000802929	0.0174506	1.98151	Errfi1	ERBB receptor feedback inhibitor 1 [MGI:1921405]	ND
ENSMUSG00000005397.9	52.6242	0.985943	0.327133	3.0139	0.00257916	0.0429018	1.98061	Nid1	nidogen 1 [MGI:97342]	ND
ENSMUSG00000020326.8	348.699	0.985528	0.246672	3.9953	6.46129e-05	0.00240054	1.98004	Ccng1	cyclin G1 [MGI:102890]	ND
ENSMUSG00000032231.15	914.811	0.984209	0.314541	3.12904	0.00175381	0.0322415	1.97823	Anxa2	annexin A2 [MGI:88246]	ND
ENSMUSG00000059895.14	90.4093	0.970268	0.326028	2.97603	0.00292006	0.0469678	1.9592	Ptp4a3	protein tyrosine phosphatase 4a3 [MGI:1277098]	ND
ENSMUSG00000039168.16	160.6	0.969551	0.325759	2.97629	0.00291763	0.0469678	1.95823	Dap	death-associated protein [MGI:1918190]	ND
ENSMUSG00000001435.16	589.914	0.969485	0.285959	3.39029	0.000698183	0.0157523	1.95814	Col18a1	collagen, type XVIII, alpha 1 [MGI:88451]	Knobloch syndrome
ENSMUSG00000021242.10	247.145	0.961814	0.289881	3.31796	0.000906772	0.0192673	1.94776	Npc2	NPC intracellular cholesterol transporter 2 [MGI:1915213]	Niemann-Pick disease, type C2 and frontal lobe atrophy
ENSMUSG00000040990.18	75.1366	0.957015	0.313883	3.04896	0.00229638	0.0395775	1.94129	Sh3kbp1	SH3-domain kinase binding protein 1 [MGI:1889583]	ND
ENSMUSG00000023951.19	97.463	0.952848	0.300158	3.17449	0.00150103	0.0283073	1.93569	Vegfa	vascular endothelial growth factor A [MGI:103178]	Microvascular complications of diabetes 1 (MVCD1) and atherosclerosis
ENSMUSG00000067274.11	513.819	0.938237	0.26813	3.49919	0.000466678	0.011582	1.91618	Rplp0	ribosomal protein lateral stalk subunit P0 [MGI:1927636]	ND
ENSMUSG00000011179.9	353.907	0.937542	0.294561	3.18285	0.00145834	0.0277326	1.91526	Odc1	ornithine decarboxylase, structural 1 [MGI:97402]	ND
ENSMUSG00000005087.18	208	0.92179	0.287072	3.21101	0.0013227	0.0257264	1.89446	Cd44	CD44 antigen [MGI:88338]	ND
ENSMUSG00000022443.18	383.74	0.916625	0.255374	3.58935	0.000331503	0.00905442	1.88769	Myh9	myosin, heavy polypeptide 9, non-muscle [MGI:107717]	Non-syndromic sensorineural deafness autosomal dominant type 17, Epstein syndrome, Alport syndrome with macrothrombocytopenia, Sebastian syndrome, Fechtner syndrome and macrothrombocytopenia with progressive sensorineural deafness
ENSMUSG00000060904.15	152.305	0.915988	0.282741	3.23967	0.00119667	0.0239508	1.88686	Arl1	ADP-ribosylation factor-like 1 [MGI:99436]	ND
ENSMUSG00000021185.17	49.3753	0.896578	0.297702	3.01167	0.00259816	0.0429874	1.86165	Dglucy	D-glutamate cyclase [MGI:2444813]	ND
ENSMUSG00000052040.11	91.9503	0.895102	0.268482	3.33393	0.000856279	0.018321	1.85974	Klf13	Kruppel-like transcription factor 13 [MGI:1354948]	ND
ENSMUSG00000006589.9	382.624	0.864299	0.256068	3.37527	0.00073742	0.0163404	1.82045	Aprt	adenine phosphoribosyl transferase [MGI:88061]	ND
ENSMUSG00000028961.16	117.766	0.853421	0.242987	3.51221	0.000444396	0.0112541	1.80678	Pgd	phosphogluconate dehydrogenase [MGI:97553]	ND
ENSMUSG00000031328.17	582.354	0.824064	0.275556	2.99055	0.00278478	0.0451127	1.77039	Flna	filamin, alpha [MGI:95556]	Periventricular nodular heterotopias (PVNH1, PVNH4), otopalatodigital syndromes (OPD1, OPD2), frontometaphyseal dysplasia (FMD), Melnick-Needles syndrome (MNS), and X-linked congenital idiopathic intestinal pseudoobstruction (CIIPX)
ENSMUSG00000037465.11	103.909	0.824029	0.273185	3.01638	0.00255814	0.0426666	1.77034	Klf10	Kruppel-like transcription factor 10 [MGI:1101353]	ND
ENSMUSG00000056758.15	247.213	0.800796	0.261638	3.0607	0.00220821	0.0384315	1.74206	Hmga2	high mobility group AT-hook 2 [MGI:101761]	Myxoid liposarcoma
ENSMUSG00000015839.7	183.26	0.776299	0.206966	3.75085	0.000176236	0.00537325	1.71273	Nfe2l2	nuclear factor, erythroid derived 2, like 2 [MGI:108420]	ND
ENSMUSG00000059248.14	137.391	0.719446	0.240358	2.99323	0.00276044	0.0448355	1.64655	Septin9	septin 9 [MGI:1858222]	Hereditary neuralgic amyotrophy, also known as neuritis with brachial predilection
ENSMUSG00000022391.17	104.531	0.71404	0.231822	3.08012	0.00206915	0.0365253	1.64039	Rangap1	RAN GTPase activating protein 1 [MGI:103071]	ND
ENSMUSG00000040225.16	887.313	0.623032	0.164444	3.78872	0.000151423	0.00474496	1.54011	Prrc2c	proline-rich coiled-coil 2C [MGI:1913754]	ND
