## Supplemental Table 4 for "*JAG2*-related muscular dystrophy and Notch signaling dysfunction in muscle stem cells"

### Sheet: Sheet1
Table S4. Downregulated myogenic genes in Jag2sm MuSCs
Ensembl ID	baseMean	log2FoldChange	lfcSE	stat	pvalue	padj	Fold change	Gene ID	Description	Associated disease
ENSMUSG00000035923.5	32.792	-4.52778	0.733941	-6.16914	6.87e-10	1.32e-07	0.0433512	Myf6	myogenic factor 6 [Source: MGI:MGI:97253]	Autosomal dominant centronuclear myopathy (ADCNM) and Becker's muscular dystrophy
ENSMUSG00000045103.20	40.7436	-4.17665	0.735618	-5.67775	1.36e-08	1.61e-06	0.055297	Dmd	dystrophin, muscular dystrophy [MGI:94909]	Becker muscular dystrophy; Cardiomyopathy, dilated, 3B; Duchenne muscular dystrophy
ENSMUSG00000079428.9	38.0143	-4.0231	0.559048	-7.19634	6.18e-13	3.34e-10	0.0615073	Tceal7	transcription elongation factor A (SII)-like 7 [MGI:1915746]	ND
ENSMUSG00000065460.3	8.1895	-3.8677	0.929431	-4.16137	3.16e-05	0.0013678	0.0685023	Mir133a-2	microRNA 133a-2 [MGI:3618718]	cardiac hypertrophy, heart failure, cardiac arrhythmia, muscular dystrophy and cancers
ENSMUSG00000005583.17	291.98	-3.7837	0.469741	-8.05487	7.96e-16	1.1e-12	0.0726094	Mef2c	myocyte enhancer factor 2C [MGI:99458]	Chromosome 5q14.3 deletion syndrome; Neurodevelopmental disorder with hypotonia, stereotypic hand movements, and impaired language
ENSMUSG00000030827.6	80.9646	-3.65843	0.554322	-6.59983	4.12e-11	1.11e-08	0.0791961	Fgf21	fibroblast growth factor 21 [MGI:1861377]	ND
ENSMUSG00000006362.17	19.3345	-3.55471	0.669761	-5.30742	1.11e-07	1e-05	0.0850994	Cbfa2t3	CBFA2/RUNX1 translocation partner 3 [MGI:1338013]	The t(16;21)(q24;q22) translocation is one of the less common karyotypic abnormalities in acute myeloid leukemia.
ENSMUSG00000026100.7	30.4696	-3.29025	0.554512	-5.9336	2.96e-09	4.71e-07	0.10222	Mstn	myostatin [MGI:95691]	Myostatin-related muscle hypertrophy
ENSMUSG00000055027.18	203.607	-3.25828	0.465821	-6.99471	2.66e-12	1.18e-09	0.10451	Smyd1	SET and MYND domain containing 1 [MGI:104790]	ND
ENSMUSG00000042485.8	109.722	-3.1053	0.60944	-5.09534	3.48e-07	2.9e-05	0.116201	Mustn1	musculoskeletal, embryonic nuclear protein 1 [MGI:1913425]	ND
ENSMUSG00000072945.4	13.3538	-2.97237	0.774002	-3.84026	0.000122902	0.00406692	0.127417	Ripply1	ripply transcriptional repressor 1 [MGI:3614797]	ND
ENSMUSG00000065399.3	2.34178	-2.87971	1.38616	-2.07748	0.0377575	0.278557	0.13587	Mir133a-1	microRNA 133a-1 [MGI:2676818]	Cardiac hypertrophy, heart failure, cardiac arrhythmia, muscular dystrophy and cancers
ENSMUSG00000030353.16	70.6469	-2.84513	0.413469	-6.88111	5.94e-12	2.3e-09	0.139165	Tead4	TEA domain family member 4 [MGI:106907]	ND
ENSMUSG00000018166.9	38.1248	-2.74454	0.483617	-5.67504	1.39e-08	1.62e-06	0.149214	Erbb3	erb-b2 receptor tyrosine kinase 3 [MGI:95411]	Lethal congenital contractural syndrome; Erythroleukemia, familial, Visceral neuropathy, familial, autosomal recessive
ENSMUSG00000009214.10	491.476	-2.63963	0.476476	-5.5399	3.03e-08	3.21e-06	0.160469	Mymk	myomaker, myoblast fusion factor [MGI:1913389]	Carey-Fineman-Ziter syndrome
ENSMUSG00000005958.16	23.431	-2.49407	0.612955	-4.06893	4.72e-05	0.00188445	0.177505	Ephb3	Eph receptor B3 [MGI:104770]	ND
ENSMUSG00000027868.12	59.048	-2.36437	0.502403	-4.70613	2.52462e-06	0.000157	0.194202	Tbx15	T-box 15 [MGI:1277234]	Cousin syndrome
ENSMUSG00000019933.8	10.8323	-2.32572	0.666792	-3.48793	0.000486777	0.0119612	0.199475	Mrln	myoregulin [MGI:1916813]	ND
ENSMUSG00000026459.6	1329.86	-2.28976	0.524766	-4.36339	1.28e-05	0.000620758	0.20451	Myog	myogenin [MGI:97276]	ND
ENSMUSG00000048583.17	188.069	-2.15609	0.444185	-4.85403	1.21e-06	8.58e-05	0.224364	Igf2	insulin-like growth factor 2 [MGI:96434]	Silver-Russell syndrome
ENSMUSG00000039239.15	16.1282	-1.9605	0.61702	-3.17736	0.00148622	0.0281136	0.25694	Tgfb2	transforming growth factor, beta 2 [MGI:98726]	Loeys-Dietz syndrome
ENSMUSG00000054034.11	47.3632	-1.78334	0.443909	-4.01735	5.89e-05	0.0022267	0.29051	Tceal5	transcription elongation factor A (SII)-like 5 [MGI:3036236]	ND
ENSMUSG00000036390.9	183.224	-1.67207	0.204245	-8.18659	2.69e-16	4.32e-13	0.313803	Gadd45a	growth arrest and DNA-damage-inducible 45 alpha [MGI:107799]	ND
ENSMUSG00000037664.14	50.3342	-1.57322	1.14827	-1.37008	0.170663	0.607328	0.336058	Cdkn1c	cyclin dependent kinase inhibitor 1C [MGI:104564]	Beckwith-Wiedemann Syndrome and Intrauterine Growth Retardation, Metaphyseal Dysplasia, Adrenal Hypoplasia Congenita, And Genital Anomalies
ENSMUSG00000067071.9	301.618	-1.46211	0.287758	-5.08103	3.75402e-07	3.08501e-05	0.362962	Hes6	hairy and enhancer of split 6 [MGI:1859852]	ND
ENSMUSG00000005148.9	162.192	-1.27823	0.360299	-3.5477	0.000389	0.010138	0.412301	Klf5	Kruppel-like transcription factor 5 [MGI:1338056]	ND
ENSMUSG00000030557.18	165.667	-1.18081	0.254075	-4.64748	3.36017e-06	0.0002	0.441104	Mef2a	myocyte enhancer factor 2A [MGI:99532]	Autosomal dominant coronary artery disease 1 with myocardial infarction (ADCAD1).
ENSMUSG00000042821.8	15.4585	-1.15671	0.6069	-1.90594	0.0566583	0.351193	0.448533	Snai1	snail family zinc finger 1 [MGI:98330]	Cercarial Dermatitis and Adenomyosis

### Sheet: Sheet2
Table S4. Downregulated myogenic genes in Jagsm MuSCs
Ensembl ID	baseMean	log2FoldChange	lfcSE	stat	pvalue	padj	Fold change	Gene ID	Description	Associated disease
ENSMUSG00000026923.16	12.1694	-0.15051	0.583932	-0.25775	0.796597	0.956822	0.900932	Notch1
ENSMUSG00000027878.12	55.1217	1.00893	0.3129	3.22444	0.001262	0.024901	2.01241	Notch2
ENSMUSG00000038146.9	29.9585	0.835046	0.578096	1.44448	0.148605	0.573752	1.78391	Notch3
ENSMUSG00000015468.15	0.605822	-0.16454	2.18855	-0.07518	0.940071	NA	0.892213	Notch4
ENSMUSG00000014773.14	28.6794	-0.42635	0.453185	-0.94079	0.346814	0.785237	0.744142	Dll1
ENSMUSG00000003436.12	0.202847	0.641354	3.79399	0.169045	0.865761	NA	1.55979	Dll3
ENSMUSG00000027314.7	0	NA	NA	NA	NA	NA	NA	Dll4
ENSMUSG00000027276.8	4.63682	0.05602	0.903724	0.061988	0.950573	0.989987	1.03959	Jag1
ENSMUSG00000002799.7	77.3447	-0.61086	0.302738	-2.0178	0.043612	0.301999	0.654806	Jag2
