## Supplemental Table 5 for "*JAG2*-related muscular dystrophy and Notch signaling dysfunction in muscle stem cells"

### Sheet: Sheet1
Table S5. Expression of Notch receptor/ligand genes in WT and Jag2sm MuSCs
Ensembl ID	baseMean	log2FoldChange	lfcSE	stat	pvalue	padj	Fold change	Gene ID	Description	Associated disease
ENSMUSG00000026923.16	12.1694	-0.15051	0.583932	-0.25775	0.796597	0.956822	0.900932	Notch1	notch 1 [MGI:97363]	aortic valve disease, Adams-Oliver syndrome, T-cell acute lymphoblastic leukemia, chronic lymphocytic leukemia, and head and neck squamous cell carcinoma
ENSMUSG00000027878.12	55.1217	1.00893	0.3129	3.22444	0.001262	0.024901	2.01241	Notch2	notch 2 [Source:MGI Symbol;Acc:MGI:97364]	Centronuclear myopathy (CNM)
ENSMUSG00000038146.9	29.9585	0.835046	0.578096	1.44448	0.148605	0.573752	1.78391	Notch3	notch 3 [Source:MGI Symbol;Acc:MGI:99460]	cerebral autosomal dominant arteriopathy with subcortical infarcts and leukoencephalopathy (CADASIL)
ENSMUSG00000015468.15	0.605822	-0.16454	2.18855	-0.07518	0.940071	NA	0.892213	Notch4	notch 4 [Source:MGI Symbol;Acc:MGI:107471]	schizophrenia
ENSMUSG00000014773.14	28.6794	-0.42635	0.453185	-0.94079	0.346814	0.785237	0.744142	Dll1	delta like canonical Notch ligand 1 [Source:MGI Symbol;Acc:MGI:104659]	ND
ENSMUSG00000003436.12	0.202847	0.641354	3.79399	0.169045	0.865761	NA	1.55979	Dll3	delta like canonical Notch ligand 3 [Source:MGI Symbol;Acc:MGI:1096877]	autosomal recessive spondylocostal dysostosis 1
ENSMUSG00000027314.7	0	NA	NA	NA	NA	NA	NA	Dll4	delta like canonical Notch ligand 4 [Source:MGI Symbol;Acc:MGI:1859388]	ND
ENSMUSG00000027276.8	4.63682	0.05602	0.903724	0.061988	0.950573	0.989987	1.03959	Jag1	jagged 1 [Source:MGI Symbol;Acc:MGI:1095416]	Alagille syndrome
ENSMUSG00000002799.7	77.3447	-0.61086	0.302738	-2.0178	0.043612	0.301999	0.654806	Jag2	jagged 2 [Source:MGI Symbol;Acc:MGI:1098270]	Muscular dystrophy, limb-girdle muscular dystrophy (LGMD)
