## Supplemental Table 6 for "*JAG2*-related muscular dystrophy and Notch signaling dysfunction in muscle stem cells"

### Sheet: Sheet1
Table S6. Oligonucleotide sequences
Genotyping
Gene	Forward	Sequence	Reverse	Sequence
Pax7CreERT2	Common	GCTGCTGTTGATTACCTGGC	MUT reverse	CAAAAGACGGCAATATGGTG
Pax7CreERT2	Common	GCTGCTGTTGATTACCTGGC	WT reverse	CTGCACTGAGACAGGACCG
R26tdT	9103 (MUT)	GGCATTAAAGCAGCGTATCC	9105 (MUT)	CTGTTCCTGTACGGCATGG
R26tdT	9020 (WT)	AAGGGAGCTGCAGTGGAGTA	9021 (WT)	CCGAAAATCTGTGGGAAGTC
Flk1GFP	GFP-F	AGCAGCACGACTTCTTCAAGTCCG	GFP-R	CTCCTTGAAGTCGATGCCCTTCAG
Jag2sm	Jag2 Int-5	TTCAGAGCTGTTCTCTGGGACCAC	Jag2sm-R	CACACTCGTCACAGAACTTGCCC
VEcadCreERT2	CRE-1	AACCTGGATAGTGAAACAGGGGC	ER-1	TTCCATGGAGCGAACGACGAGACC
Flippase-TG	Common	AAAGTCGCTCTGAGTTGTTAT	MUT Reverse	GCGAAGAGTTTGTCCTCAACC
Flippase-Cont	Common	AAAGTCGCTCTGAGTTGTTAT	WT reverse	GGAGCGGGAGAAATGGATATG
Jag2Floxed	LoxF	GAGATGGCGCAACGCAATTAATG	Jag2-R	CACACACATACCCCTTAGCCTTTGC
Jag2 WT/Post-Flp	Jag2-F	TGCTGCTTGCATCAAGACAAAGAGG	Jag2-ttR	GGCCATATGCTCTAAGCTTCCTTCC
Jag2 Post-Cre	Jag2-F	TGCTGCTTGCATCAAGACAAAGAGG	Jag2-R	CACACACATACCCCTTAGCCTTTGC
LacZ	LacZ-F	CCGAAATCCCGAATCTCTAT	LacZ-R	TTGGCTTCATCCACCACATA
qPCR
Gene	Forward	Sequence	Reverse	Sequence
Notch1	Notch1-F	GGATGCTGACTGCATGGAT	Notch1-R	AATCATGAGGGGTGTGAAGC
Notch2	Notch2-F	GGGGCCAACAGAGATATGCAGGAC	Notch2-R	CGGTCCATGTGGTCAGTGATGTCC
Notch3	Notch3-F	GGCTCTGCTGAAAAATGGAGCCAAC	Notch3-R	GATCTCCCGGTTGGCGAGATGATG
Dll1	Dll1-F	GGGACAGAGGGGAGAAGATG	Dll1-R	TCCATGTTGGTCATCACACC
Dll3	Dll3-F	CTGCCTGATGGCCTCGTA	Dll3-R	GCTGCTCTCTCCAGGTTTCA
Dll4	Dll4-F	AGGTGCCACTTCGGTTACAC	Dll4-R	GGGAGAGCAAATGGCTGATA
Jag1	Jag1-F	TGGCCGAGGTCCTACACTT	Jag1-R	CAGGTTGAATAGTGTCATTACTGGA
Jag2	Jag2-F	CGTCATTCCCTTTCAGTTCG	Jag2-R	CCTCATCTGGAGTGGTGTCA
Hes1	Hes1-F	AAGATAGCTCCCGGCATTCCAAGC	Hes1-R	ACCTCGTTCATGCACTCGCTGAAG
Hey1	Hey1-F	CCACCATGAAGAGAGCTCACCCAG	Hey1-R	GATGCCTCTCCGTCTTTTCCTGGC
HeyL	HeyL-F	GGACCCATCGATGTGGGTCAAGAG	HeyL-R	GGAGGAGCCCTGTTTCTCAAAGGC
Pax7	Pax7-F	CATGAACCCTGTCAGCAATG	Pax7-R	CACTCGGGTTGCTAAGGATG
Pax3	Pax3-F	GCCAGGGCCGAGTCAACCAG	Pax3-R	GATCCGCCTCCTCCTCTTCTCCTT
MyoD	MyoD-F	GATGGCATGATGGATTACAGCGGC	MyoD-R	GTGGAGATGCGCTCCACTATGCTG
MyoG	Myog-F	CCCTATTTCTACCAGGAGCCCCAC	Myog-R	GCGCAGGATCTCCACTTTAGGCAG
Myf5	Myf5-F	TGCCATCCGCTACATTGAGAG	Myf5-R	CCGGGGTAGCAGGCTGTGAGTTG
MyH3	MyH3-RT1	CACCTGGAGAGGATGAAGAAGAA	MyH3-R	AAGACTTGACTTTCACTTGGAGTTTATC
ACTa1	ACTa1-F	CGTCACCAGGGTGTCATGG	ACTa1-2	CAGGATACCTCGCTTGCTC
18S rRNA	18S-F	CGCACGGCCGGTACAGTGAAACTG	18S-R	CACCCGTGGTCACCATGGTAGGCA
PCR-mediated mutagenesis
Gene	Forward	Sequence	Reverse	Sequence
JAG2	Glu164Lys-Forward	GCTGCTCATCaAGCGAGTCTC	Glu164Lys -Reverse	TCCTCATTCGGGGTTGTAT
JAG2	Pro682Ser-Forward	CCTTCCCGATTCCTGCCACAG	Pro682Ser-Reverse	CAGTCGTTGGGATTGGTATCG
JAG2	Phe977Ser-Forward	ACCTTGCATTcCAACCGTGAC	Phe977Ser -Reverse	GAGGCGGGCACAGT
shRNA-mediated knockdown
Gene	Sequence
Jag2	GCAAAGAAGCCGTGTGTAAAC
Jag2	GCCAAATCAACATCAACGATT
Jag2	GCACACATAACACCAATGACT
Scramble	CGATACTGAACGAATCGAT
