## Supplemental Table 7 for "*JAG2*-related muscular dystrophy and Notch signaling dysfunction in muscle stem cells"

### Sheet: Sheet1
Table S7. Antibodies
Antibodies	Companies	Numbers; PRID:
Anti-CD31-PE (Rat monoclonal)	ThermoFisher Scientific	12-0311-82; RRID: AB_465632
Anti-CD45-PE (Rat monoclonal)	ThermoFisher Scientific	12-0451-81; RRID: AB_465668
Anti-Sca-1-PE (Rat monoclonal)	ThermoFisher Scientific	12-5981-81; RRID:AB_466085
Anti-integrin a7-biotin (Mouse monoclonal)	Miltenyi Biotec	130-101-979; RRID:AB_2652472
Anti-VE-cadherin (Rat monoclonal)	BD Biosciences	555289; RRID: AB_2244723
Anti-MyHC (Mouse monoclonal)	DSHB	MF-20; RRID:AB_2147781
Anti-MyoD (Mouse monoclonal)	DAKO	M3512; RRID:AB_2148874
Anti-Pax7 (Mouse monoclonal)	DSHB	PAX7; RRID: AB_528428
Anti-CD31 (Rat monoclonal)	BD Biosciences	550274; RPID: AB_393571
Anti-eMyHC (Mouse monoclonal)	DSHB	F1.652; RPID: AB_528358
Anti-Laminin (Rat monoclonal)	MilliporeSigma	4H8-2; RPID: AB_477153
Anti-Laminin (Rabbit polyclonal)	MilliporeSigma	L9393; RPID: AB_477163
Anti-Jag2 (Rabbit monoclonal)	Cell Signalong Technology	C23D2; RPID: AB_823553
Anti-Notch1 (Mouse monoclonal)	ThermoFisher Scientific	MA5-11961; RPID: AB_10979079
Anti-Hes1 (Rabbit monoclonal)	Cell Signalong Technology	D6P2U; RPIS: AB_2728766
Anti-mouse IgG Alexa488	ThermoFisher Scientific	A-11001; RRID: AB_2534069
Anti-rat IgG Alexa488	ThermoFisher Scientific	A-11006; RRID: AB_141373
Anti-rabbit IgG Alexa488	ThermoFisher Scientific	A-11008; RRID: AB_143165
Anti-rabbit IgG Alexa568	ThermoFisher Scientific	A-11011; RRID: AB_143157
Anti-mouse IgG Alexa568	ThermoFisher Scientific	A-11004; RRID: AB_2534072
Anti-rat IgG Alexa568	ThermoFisher Scientific	A-11077; RRID: AB_2534121
Anti-rabbit IgG Alexa647	ThermoFisher Scientific	A32795; RRID: AB_2762835
Anti-biotin beads	Miltenyi Biotec	130-090-485; RRID:AB_244365
Anti-PE beads	Miltenyi Biotec	130-048-801; RRID:AB_244373
CD45 MicroBeads	Miltenyi Biotec	130-052-301; RPID: AB_287706
CD31 MircroBeads	Miltenyi Biotec	130-097-418; RPID: AB_2814657
